# MAGELLAN: Automated Generation of Interpretable Computational Models for Biological Reasoning

**DOI:** 10.1101/2025.05.16.653408

**Authors:** Matthew A. Clarke, Charlie George Barker, Yuxin Sun, Theodoros I. Roumeliotis, Jyoti S. Choudhary, Jasmin Fisher

**Affiliations:** UCL Cancer Institute, University College London, 72 Huntley Street, London, WC1E 6DD, UK; The Institute of Cancer Research, 123 Old Brompton Road, London, SW7 3RP, UK

## Abstract

Computational models have become essential tools for understanding signalling networks and their non-linear dynamics. However, these models are typically constructed manually using prior knowledge and can be over-reliant on study bias. These limitations hinder their ability to make accurate predictions and incorporate new evidence. Scaling up the construction of models to take advantage of increasingly abundant ‘omics data can bridge these gaps by providing a comprehensive view of signalling events and how they influence cellular phenotypes. In this study, we present MAGELLAN, a method leveraging message passing graph neural networks to build computational models directly from pathway data and discrete rules representing experimental results. We used this to construct a computational model of breast cancer signalling and re-parameterize a previously published non-small cell lung cancer (NSCLC) model, showing that MAGELLAN can predict genetic dependencies and achieve comparable model quality to expert-curated and manually trained models. Our approach enables the integration of prior knowledge networks and experimental data to build predictive models that are mechanistically interpretable. This approach simplifies model creation, making it more accessible and practical for experimentalists, and supports broader applications in drug discovery and biological research.
