## Supplementary Table S1 for "MAGELLAN: Automated Generation of Interpretable Computational Models for Biological Reasoning"

### Sheet: Nodes
name	Id	RangeFrom	RangeTo	Formula	RMSE	MAE	cluster
WNT	1	0	3	3-var(98)*975/1000	0	0	Wnt signalling
LRP	2	0	3	var(1)*560/1000	0	0	Wnt signalling
Frizzled	3	0	3	var(1)*806/1000-var(100)*267/1000	0	0	Wnt signalling
Dishevelled	4	0	3	var(2)*560/2000+var(3)*874/2000	0	0	Wnt signalling
Beta-Catenin	5	0	3	var(15)*0/1000+var(96)*700/1000-var(20)*1147/2000-var(101)*239/2000	0.46291	0.0714286	Wnt signalling
TCF	6	0	3	var(5)*590/1000	0	0	Wnt signalling
GRB2	7	0	3	var(18)*202/4000+var(35)*112/4000+var(45)*3/4000+var(96)*75/4000	0	0	Growth signalling
SOS	8	0	3	var(7)*374/1000	0	0	Growth signalling
RAS	9	0	3	var(8)*374/1000-var(91)*374/2000-var(140)*374/2000	2.28609	1.77381	Growth signalling
RAF	10	0	3	var(9)*610/1000	0	0	Growth signalling
MEK	11	0	3	var(10)*610/2000+var(154)*1845/2000	0.109109	0.0119048	Growth signalling
ERK	12	0	3	var(11)*570/1000	0.436436	0.142857	Growth signalling
PTEN	13	0	3	var(31)*374/2000+var(105)*374/2000-var(43)*374/2000-var(153)*374/2000	0	0	Growth signalling
PI3K	14	0	3	var(9)*0/5000+var(18)*357/5000+var(35)*134/5000+var(45)*22/5000+var(81)*0/5000+var(82)*208/5000+var(96)*272/5000+var(154)*0/5000-var(13)*374/1000	0.46291	0.0714286	Growth signalling
Akt	15	0	3	var(14)*675/2000+var(34)*675/2000-var(84)*374/1000	0.617213	0.238095	Growth signalling
TSC	16	0	3	var(17)*785/2000+var(84)*374/2000-var(12)*1012/4000-var(15)*426/4000-var(21)*1021/4000-var(67)*13/4000	0	0	Growth signalling
GSK3B	17	0	3	3-var(12)*714/5000-var(15)*342/5000-var(21)*620/5000-var(25)*257/5000-var(35)*260/5000	0	0	Wnt signalling
JAK2	18	0	3	var(94)*623/2000+var(96)*769/2000	0.345033	0.047619	Growth signalling
STAT3	19	0	3	var(18)*880/3000+var(45)*702/3000+var(96)*578/3000-var(46)*341/3000-var(99)*406/3000-var(141)*864/3000	0.109109	0.0119048	Growth signalling
GSK3B-AXIN-CK1-APC	20	0	3	var(17)*187/2000+var(92)*708/2000-var(4)*776/1000	0	0	Wnt signalling
p90RSK	21	0	3	var(12)*606/1000	0	0	Growth signalling
YB1	22	0	3	var(21)*473/1000	0	0	Growth signalling
NFkB	23	0	3	var(15)*293/4000+var(18)*473/4000+var(21)*550/4000+var(35)*46/4000-var(31)*254/2000-var(87)*664/2000	0	0	Growth signalling
mTORC1	24	0	3	3-var(16)*1097/1000	0.243975	0.0357143	Growth signalling
p70S6K	25	0	3	var(24)*257/1000	0	0	Growth signalling
4EBP1	26	0	3	3-var(17)*57/2000-var(24)*368/2000	0	0	Growth signalling
FOXO3	27	0	3	var(31)*374/2000+var(84)*374/2000-var(12)*374/2000-var(15)*374/2000	0	0	Growth signalling
ATR	28	0	3	var(148)*862/1000	0	0	Cell cycle
CHK1	29	0	3	var(11)*61/2000+var(28)*508/2000	0	0	Cell cycle
CHK2	30	0	3	var(139)*944/1000	0	0	Cell cycle
p53	31	0	3	var(29)*233/4000+var(30)*235/4000+var(35)*256/4000+var(84)*374/4000-var(55)*509/3000-var(142)*501/3000-var(151)*504/3000	0	0	Cell cycle
pRB	32	0	3	3-var(61)*389/2000-var(66)*662/2000	0	0	Cell cycle
E2F	33	0	3	3-var(32)*591/1000	0	0	Cell cycle
mTORC2	34	0	3	var(14)*767/1000	0.109109	0.0119048	Growth signalling
MUC1	35	0	3	var(7)*57/3000+var(19)*493/3000+var(45)*105/3000	0	0	Wnt signalling
BAD	36	0	3	3-var(15)*0/1000-var(21)*651/1000	0	0	Apoptosis
BCL-2	37	0	3	var(19)*420/3000+var(23)*114/3000+var(88)*679/3000-var(36)*259/4000-var(39)*263/4000-var(40)*374/4000-var(43)*67/4000	0.109109	0.0119048	Apoptosis
NOXA	38	0	3	var(31)*374/1000	0	0	Apoptosis
PUMA	39	0	3	var(27)*374/2000+var(31)*263/2000	0	0	Apoptosis
Bim	40	0	3	var(27)*374/2000+var(105)*374/2000-var(12)*374/2000-var(15)*374/2000	0	0	Apoptosis
BCL-XL	41	0	3	var(5)*382/4000+var(19)*153/4000+var(23)*6/4000+var(88)*873/4000-var(36)*306/3000-var(39)*263/3000-var(40)*374/3000	0	0	Apoptosis
BCL-W	42	0	3	3-var(39)*264/2000-var(40)*374/2000	0	0	Apoptosis
c-Jun	43	0	3	var(12)*54/1000+var(15)*0/1000-var(23)*491/1000	0	0	Growth signalling
MCL-1	44	0	3	var(12)*15/1000+var(15)*0/1000+var(19)*0/1000-var(17)*587/4000-var(38)*374/4000-var(39)*374/4000-var(40)*374/4000	0	0	Apoptosis
MET	45	0	3	var(6)*708/2000+var(76)*537/2000-var(35)*0/1000	0.809174	0.22619	Growth signalling
p21	46	0	3	var(27)*374/3000+var(31)*374/3000+var(70)*305/3000-var(15)*374/5000-var(17)*434/5000-var(66)*443/5000-var(88)*374/5000-var(105)*435/5000	0.57735	0.190476	Cell cycle
BAKBAX	47	0	3	3-var(37)*460/4000-var(41)*578/4000-var(42)*211/4000-var(44)*6/4000	0.154303	0.0238095	Apoptosis
MOMP	48	0	3	var(47)*955/1000	0	0	Apoptosis
Caspase9	49	0	3	var(48)*908/1000-var(12)*731/3000-var(15)*106/3000-var(57)*251/3000	0	0	Apoptosis
Caspase3	50	0	3	var(49)*1183/1000	0.267261	0.047619	Apoptosis
Apoptosis	51	0	3	var(48)*927/2000+var(50)*36/2000	0.243975	0.0357143	Model readouts
EGF	52	0	3	2	2	2	Growth signalling
Erbb1	53	0	3	var(52)*532/1000	1.10195	0.428571	Growth signalling
ARF	54	0	3	var(33)*250/3000+var(80)*248/3000+var(105)*264/3000-var(31)*413/2000-var(142)*497/2000	0	0	Cell cycle
MDM2	55	0	3	3-var(54)*251/2000-var(95)*242/2000	0	0	Cell cycle
CDK1	56	0	3	3-var(72)*221/1000	0	0	Cell cycle
CycB_CDK1	57	0	3	var(56)*304/5000+var(58)*405/5000+var(68)*866/5000+var(85)*374/5000+var(88)*1/5000-var(46)*374/1000	0	0	Cell cycle
CycB	58	0	3	var(19)*0/2000+var(69)*313/2000+var(70)*500/2000-var(27)*374/1000	0	0	Cell cycle
G2_M_arrest	59	0	3	3-var(57)*975/1000	0.218218	0.047619	Model readouts
CycE	60	0	3	var(33)*203/1000	0	0	Cell cycle
CycE_CDK2	61	0	3	var(60)*203/4000+var(62)*357/4000+var(68)*86/4000+var(88)*1208/4000-var(46)*338/2000-var(73)*375/2000	0	0	Cell cycle
CDK2	62	0	3	3-var(46)*338/2000-var(72)*57/2000	0	0	Cell cycle
Mitosis	63	0	3	var(57)*570/2000+var(69)*828/2000	0	0	Model readouts
Proliferation	64	0	3	var(63)*975/1000	0.707107	0.380952	Wnt signalling
CycD	65	0	3	var(6)*101/7000+var(12)*766/7000+var(19)*496/7000+var(22)*515/7000+var(23)*795/7000+var(33)*189/7000+var(105)*242/7000-var(17)*772/2000-var(26)*383/2000	0.188982	0.0357143	Cell cycle
CycD_CDK4	66	0	3	var(65)*793/3000+var(67)*225/3000+var(88)*93/3000-var(46)*333/2000-var(73)*374/2000	0	0	Cell cycle
CDK4	67	0	3	3-var(79)*749/2000-var(90)*673/2000	0	0	Cell cycle
CDC25A	68	0	3	var(33)*524/3000+var(69)*471/3000+var(105)*425/3000-var(29)*203/2000-var(30)*1025/2000	0	0	Cell cycle
Plk1	69	0	3	var(70)*775/2000+var(146)*528/2000-var(27)*374/2000-var(31)*352/2000	0	0	Cell cycle
FOXM1	70	0	3	var(19)*476/5000+var(33)*91/5000+var(66)*401/5000+var(69)*136/5000+var(105)*413/5000-var(32)*925/1000	0	0	Cell cycle
MYC	71	0	3	var(6)*244/6000+var(12)*382/6000+var(19)*430/6000+var(35)*230/6000+var(43)*129/6000+var(161)*374/6000-var(17)*726/2000-var(26)*558/2000	0	0	Myc/NRF2 signalling
Wee1	72	0	3	var(29)*100/1000+var(30)*0/1000-var(69)*672/1000	0	0	Cell cycle
p27	73	0	3	var(27)*374/2000+var(160)*375/2000-var(15)*374/6000-var(21)*374/6000-var(61)*374/6000-var(66)*374/6000-var(88)*374/6000-var(105)*374/6000	0	0	Cell cycle
G1arrest	74	0	3	var(73)*374/1000	0.154303	0.0238095	Model readouts
G1_S_transition	75	0	3	var(61)*374/1000	0	0	Model readouts
HGF	76	0	3	2	2	2	Growth signalling
hTERT	77	0	3	var(5)*374/3000+var(15)*374/3000+var(105)*374/3000	0	0	Wnt signalling
self_renewal	78	0	3	var(77)*374/1000	0	0	Model readouts
p16	79	0	3	var(80)*750/1000-var(22)*0/1000	0	0	Cell cycle
CDKN2A	80	0	3	2	1.44749	1.04762	Cell cycle
PIK3CA	81	0	3	1	1.09109	1.04762	Growth signalling
Erbb3	82	0	3	var(12)*0/2000+var(45)*8/2000+var(53)*444/2000	0	0	Growth signalling
STK11	83	0	3	var(145)*374/1000	0	0	Myc/NRF2 signalling
AMPK	84	0	3	var(83)*374/1000-var(12)*374/2000-var(15)*374/2000	0	0	Myc/NRF2 signalling
CDC25C	85	0	3	var(105)*374/1000-var(29)*374/4000-var(30)*374/4000-var(86)*374/4000-var(120)*374/4000	0	0	Cell cycle
ATM	86	0	3	var(116)*974/1000-var(158)*0/1000	0.218218	0.0238095	Cell cycle
KEAP1-CUL3-RBX1	87	0	3	var(102)*693/3000+var(103)*47/3000+var(104)*204/3000	0	0	Myc/NRF2 signalling
NRF2	88	0	3	var(9)*530/3000+var(12)*465/3000+var(15)*432/3000-var(87)*0/1000-var(89)*0/1000-var(101)*5/1000	0.361873	0.0595238	Myc/NRF2 signalling
Fyn	89	0	3	var(17)*0/1000	0	0	Myc/NRF2 signalling
p15	90	0	3	3-var(105)*481/1000	0	0	Cell cycle
NF1	91	0	3	3-var(97)*374/1000	0	0	Growth signalling
APC	92	0	3	1	0.963624	0.928571	Wnt signalling
IL-6	93	0	3	var(96)*623/1000	0	0	Growth signalling
IL-R6	94	0	3	var(93)*623/1000	0	0	Growth signalling
RASSF1	95	0	3	var(86)*242/1000	0	0	Cell cycle
EGFR	96	0	3	var(35)*573/2000+var(53)*783/2000	0.188982	0.0357143	Growth signalling
PKA	97	0	3	var(96)*374/1000	0	0	Growth signalling
SFRP4	98	0	3	1	0.988024	0.97619	Wnt signalling
PTPRK	99	0	3	2	1.91485	1.83333	Wnt signalling
ZNRF3	100	0	3	var(99)*267/1000	0	0	Wnt signalling
Beta-TRCP	101	0	3	var(17)*106/1000	0	0	Wnt signalling
CUL3	102	0	3	2	1.96396	1.92857	Myc/NRF2 signalling
KEAP1	103	0	3	2	1.67616	1.40476	Myc/NRF2 signalling
RBX1	104	0	3	2	2	2	Myc/NRF2 signalling
MYCMAX	105	0	3	var(71)*387/2000+var(106)*180/2000-var(107)*560/1000	0.218218	0.0238095	Myc/NRF2 signalling
MAX	106	0	3	3	3	3	Myc/NRF2 signalling
MAXMGA	107	0	3	var(106)*477/2000+var(108)*489/2000	0	0	Myc/NRF2 signalling
MGA	108	0	3	1	1.0351	1	Myc/NRF2 signalling
IR	109	0	3	var(162)*0/1000	0	0	Model readouts
DSB	110	0	3	var(63)*863/3000+var(109)*84/3000+var(149)*1049/3000	0.308607	0.047619	NHEJ
Ku	111	0	3	var(110)*698/5000+var(128)*378/5000+var(132)*354/5000+var(133)*354/5000+var(155)*1327/5000	0	0	Homologous recombination
DNA-PKcs	112	0	3	var(86)*493/2000+var(111)*184/2000	0.154303	0.0238095	Homologous recombination
NHEJ_Ligation_Complex	113	0	3	var(112)*973/4000+var(129)*374/4000+var(130)*374/4000+var(131)*374/4000	0	0	Homologous recombination
UrDSB	114	0	3	var(110)*215/1000-var(113)*556/2000-var(138)*468/2000	0	0	NHEJ
Necrosis	115	0	3	var(114)*256/2000+var(156)*651/2000	0	0	Model readouts
MRN	116	0	3	var(110)*732/5000+var(117)*426/5000+var(118)*250/5000+var(119)*426/5000+var(128)*503/5000	0	0	NHEJ
MRE11	117	0	3	1	1	1	NHEJ
NBS1	118	0	3	var(105)*250/1000	0	0	NHEJ
RAD50	119	0	3	1	1	1	NHEJ
14_3_3	120	0	3		0	0	Cell cycle
Death	121	0	3	var(51)*722/4000+var(115)*610/4000+var(157)*603/4000+var(159)*374/4000	0.597614	0.214286	Model readouts
CtIP	122	0	3	var(86)*675/1000	0	0	NHEJ
BRCA1	123	0	3	var(122)*572/2000+var(137)*543/2000	0	0	NHEJ
PALB2	124	0	3	var(144)*704/1000	0	0	NHEJ
BRCA2	125	0	3	var(124)*704/1000	0	0	NHEJ
RAD51	126	0	3	var(125)*704/2000+var(147)*322/2000	0.218218	0.0238095	NHEJ
HR	127	0	3	var(126)*321/1000	0	0	NHEJ
53BP1	128	0	3	var(88)*363/2000+var(135)*537/2000-var(123)*287/1000	0	0	NHEJ
LIG4	129	0	3	1	1	1	Homologous recombination
XRCC4	130	0	3	1	1	1	Homologous recombination
XLF	131	0	3	1	1	1	Homologous recombination
KU70	132	0	3	1	1	1	Homologous recombination
KU80	133	0	3	1	1	1	Homologous recombination
MDC1	134	0	3	var(19)*129/4000+var(86)*288/4000+var(110)*653/4000+var(155)*1148/4000	0	0	NHEJ
RNF8	135	0	3	var(134)*779/2000+var(136)*586/2000	0.218218	0.0238095	NHEJ
RNF168	136	0	3	1	1	1	NHEJ
RAP80	137	0	3	var(134)*543/1000	0	0	NHEJ
G2_Repair	138	0	3	var(127)*321/1000	0	0	NHEJ
ATM_Control	139	0	3	var(86)*942/2000+var(114)*597/2000	0	0	NHEJ
LZTR1	140	0	3	var(102)*525/1000	0	0	Growth signalling
PTPRT	141	0	3	1	0.981981	0.964286	Growth signalling
Twist	142	0	3	var(1)*501/1000	0	0	Cell cycle
Senescence	143	0	3	var(46)*374/2000+var(79)*374/2000	0	0	Model readouts
End_Resection	144	0	3	var(122)*766/2000+var(123)*781/2000-var(128)*0/1000	0	0	NHEJ
SKP2	145	0	3	var(9)*374/1000	0	0	Myc/NRF2 signalling
STIL	146	0	3	1	1.09109	1.04762	Cell cycle
RNF8_HR	147	0	3	var(135)*276/1000-var(123)*473/2000-var(128)*471/2000	0	0	NHEJ
SSB	148	0	3	var(63)*935/1000+var(109)*0/1000	0	0	NHEJ
Fork_Stalling	149	0	3	var(148)*741/1000-var(28)*866/1000	0	0	NHEJ
NOTCH1	150	0	3	var(152)*504/1000	0	0	Wnt signalling
NCID	151	0	3	var(150)*504/1000	0	0	Wnt signalling
Hypoxia	152	0	3	2	2	2	Wnt signalling
CBF	153	0	3	3-var(151)*374/1000	0	0	Wnt signalling
ELF3	154	0	3	1	0.981981	0.964286	Growth signalling
seDSB	155	0	3	var(149)*720/1000	0	0	NHEJ
UrseDSB	156	0	3	var(155)*679/1000-var(138)*31/1000	0	0	NHEJ
toxic_NHEJ	157	0	3	var(113)*595/2000+var(156)*673/2000-var(138)*425/1000	0	0	NHEJ
ATM_deficient	158	0	3		0.267261	0.0714286	Cell cycle
Excess_HR	159	0	3	var(144)*374/1000-var(123)*374/2000-var(125)*374/2000	0	0	NHEJ
p27_amp	160	0	3	1	1	1	Cell cycle
MycAmp	161	0	3		0	0	Myc/NRF2 signalling
IR_FLIP	162	0	3	3	2.67929	2.39286	Model readouts

### Sheet: Edges
from	to	Type	weight
ERK	Erbb3	Activator	0
14_3_3	CDC25C	Inhibitor	0.0935
CDK2	CycE_CDK2	Activator	0.08925
DSB	Ku	Activator	0.1396
PKA	NF1	Inhibitor	0.374
RBX1	KEAP1-CUL3-RBX1	Activator	0.068
PUMA	BCL-W	Inhibitor	0.132
RASSF1	MDM2	Inhibitor	0.121
p90RSK	BAD	Inhibitor	0.651
KEAP1-CUL3-RBX1	NRF2	Inhibitor	0
CHK1	Wee1	Activator	0.1
STAT3	CycD	Activator	0.0708571
CycE_CDK2	p27	Inhibitor	0.0623333
BAD	BCL-2	Inhibitor	0.06475
FOXM1	p21	Activator	0.101667
pRB	FOXM1	Inhibitor	0.925
RAD50	MRN	Activator	0.0852
MDM2	p53	Inhibitor	0.169667
RNF168	RNF8	Activator	0.293
CycD_CDK4	FOXM1	Activator	0.0802
NFkB	BCL-XL	Activator	0.0015
seDSB	MDC1	Activator	0.287
MUC1	GSK3B	Inhibitor	0.052
toxic_NHEJ	Death	Activator	0.15075
FOXM1	CycB	Activator	0.25
ERK	AMPK	Inhibitor	0.187
UrseDSB	Necrosis	Activator	0.3255
Erbb1	EGFR	Activator	0.3915
MUC1	PI3K	Activator	0.0268
p21	CycE_CDK2	Inhibitor	0.169
EGFR	IL-6	Activator	0.623
BCL-2	BAKBAX	Inhibitor	0.115
EGFR	PKA	Activator	0.374
MRN	ATM	Activator	0.974
Akt	TSC	Inhibitor	0.1065
ERK	GSK3B	Inhibitor	0.1428
STAT3	MYC	Activator	0.0716667
Bim	BCL-W	Inhibitor	0.187
MAXMGA	MYCMAX	Inhibitor	0.56
CDK1	CycB_CDK1	Activator	0.0608
IL-6	IL-R6	Activator	0.623
NRF2	BCL-2	Activator	0.226333
ATM	ATM_Control	Activator	0.471
NCID	CBF	Inhibitor	0.374
CDK4	CycD_CDK4	Activator	0.075
CycB_CDK1	G2_M_arrest	Inhibitor	0.975
MYCMAX	PTEN	Activator	0.187
GSK3B	4EBP1	Inhibitor	0.0285
EGF	Erbb1	Activator	0.532
ERK	CycD	Activator	0.109429
GSK3B	GSK3B-AXIN-CK1-APC	Activator	0.0935
mTORC1	4EBP1	Inhibitor	0.184
STAT3	CycB	Activator	0
Akt	Caspase9	Inhibitor	0.0353333
MYCMAX	CycD	Activator	0.0345714
Frizzled	Dishevelled	Activator	0.437
BCL-W	BAKBAX	Inhibitor	0.05275
CDC25A	CycE_CDK2	Activator	0.0215
NHEJ_Ligation_Complex	toxic_NHEJ	Activator	0.2975
CHK1	p53	Activator	0.05825
mTORC2	Akt	Activator	0.3375
Mitosis	Proliferation	Activator	0.975
End_Resection	PALB2	Activator	0.704
p53	PUMA	Activator	0.1315
CDC25C	CycB_CDK1	Activator	0.0748
FOXO3	CycB	Inhibitor	0.374
pRB	E2F	Inhibitor	0.591
MET	PI3K	Activator	0.0044
Akt	BAD	Inhibitor	0
PALB2	BRCA2	Activator	0.704
ELF3	PI3K	Activator	0
p15	CDK4	Inhibitor	0.3365
MYCMAX	p21	Inhibitor	0.087
NRF2	CycB_CDK1	Activator	0.0002
p21	CDK2	Inhibitor	0.169
MUC1	p53	Activator	0.064
CDK4	TSC	Inhibitor	0.00325
c-Jun	BCL-2	Inhibitor	0.01675
p27	G1arrest	Activator	0.374
KU70	Ku	Activator	0.0708
p27	CycE_CDK2	Inhibitor	0.1875
MOMP	Caspase9	Activator	0.908
GSK3B	CycD	Inhibitor	0.386
Fork_Stalling	seDSB	Activator	0.72
STAT3	BCL-XL	Activator	0.03825
GSK3B	Beta-TRCP	Activator	0.106
BRCA1	RNF8_HR	Inhibitor	0.2365
MYC	MYCMAX	Activator	0.1935
mTORC1	p70S6K	Activator	0.257
CHK2	CDC25C	Inhibitor	0.0935
PTPRK	ZNRF3	Activator	0.267
CycE	CycE_CDK2	Activator	0.05075
PTEN	PI3K	Inhibitor	0.374
LZTR1	RAS	Inhibitor	0.187
CBF	PTEN	Inhibitor	0.187
Necrosis	Death	Activator	0.1525
p90RSK	TSC	Inhibitor	0.25525
CDKN2A	p16	Activator	0.75
NHEJ_Ligation_Complex	UrDSB	Inhibitor	0.278
LIG4	NHEJ_Ligation_Complex	Activator	0.0935
MAX	MYCMAX	Activator	0.09
Akt	FOXO3	Inhibitor	0.187
p21	STAT3	Inhibitor	0.113667
Akt	NRF2	Activator	0.144
GSK3B	MYC	Inhibitor	0.363
GSK3B	p21	Inhibitor	0.0868
MDC1	RNF8	Activator	0.3895
ERK	FOXO3	Inhibitor	0.187
IR	SSB	Activator	0
STK11	AMPK	Activator	0.374
CycE_CDK2	G1_S_transition	Activator	0.374
AMPK	Akt	Inhibitor	0.374
ERK	NRF2	Activator	0.155
BRCA1	53BP1	Inhibitor	0.287
Bim	MCL-1	Inhibitor	0.0935
MEK	ERK	Activator	0.57
NF1	RAS	Inhibitor	0.187
CycB	CycB_CDK1	Activator	0.081
MYCMAX	ARF	Activator	0.088
Akt	MCL-1	Activator	0
NFkB	BCL-2	Activator	0.038
DSB	MDC1	Activator	0.16325
NOTCH1	NCID	Activator	0.504
Plk1	FOXM1	Activator	0.0272
FOXO3	PUMA	Activator	0.187
PI3K	mTORC2	Activator	0.767
SFRP4	WNT	Inhibitor	0.975
JAK2	GRB2	Activator	0.0505
Wee1	CDK1	Inhibitor	0.221
Apoptosis	Death	Activator	0.1805
ERK	MCL-1	Activator	0.015
Akt	Beta-Catenin	Activator	0
p90RSK	YB1	Activator	0.473
KEAP1-CUL3-RBX1	NFkB	Inhibitor	0.332
AMPK	p53	Activator	0.0935
ATM	MDC1	Activator	0.072
JAK2	STAT3	Activator	0.293333
HR	G2_Repair	Activator	0.321
PIK3CA	PI3K	Activator	0
ATM_deficient	ATM	Inhibitor	0
p27_amp	p27	Activator	0.1875
WNT	LRP	Activator	0.56
TCF	MET	Activator	0.354
Plk1	Mitosis	Activator	0.414
JAK2	NFkB	Activator	0.11825
p53	Plk1	Inhibitor	0.176
MEK	CHK1	Activator	0.0305
MET	MUC1	Activator	0.035
Wee1	CDK2	Inhibitor	0.0285
MDC1	RAP80	Activator	0.543
p53	NOXA	Activator	0.374
Akt	Bim	Inhibitor	0.187
p90RSK	NFkB	Activator	0.1375
End_Resection	Excess_HR	Activator	0.374
BCL-XL	BAKBAX	Inhibitor	0.1445
p53	FOXO3	Activator	0.187
ERK	TSC	Inhibitor	0.253
p90RSK	p27	Inhibitor	0.0623333
G2_Repair	UrseDSB	Inhibitor	0.031
4EBP1	MYC	Inhibitor	0.279
PI3K	Akt	Activator	0.3375
UrDSB	Necrosis	Activator	0.128
53BP1	RNF8_HR	Inhibitor	0.2355
RNF8	RNF8_HR	Activator	0.276
EGFR	Beta-Catenin	Activator	0.7
MycAmp	MYC	Activator	0.0623333
CHK1	CDC25A	Inhibitor	0.1015
seDSB	Ku	Activator	0.2654
CDKN2A	ARF	Activator	0.0826667
BRCA2	Excess_HR	Inhibitor	0.187
Beta-Catenin	hTERT	Activator	0.124667
APC	GSK3B-AXIN-CK1-APC	Activator	0.354
STAT3	BCL-2	Activator	0.14
ERK	Caspase9	Inhibitor	0.243667
STAT3	FOXM1	Activator	0.0952
LRP	Dishevelled	Activator	0.28
TCF	CycD	Activator	0.0144286
RAF	MEK	Activator	0.305
MGA	MAXMGA	Activator	0.2445
TSC	mTORC1	Inhibitor	1.097
ATM	DNA-PKcs	Activator	0.2465
NRF2	p27	Inhibitor	0.0623333
E2F	CycD	Activator	0.027
IR_FLIP	IR	Activator	0
ATM	RASSF1	Activator	0.242
YB1	p16	Inhibitor	0
UrseDSB	toxic_NHEJ	Activator	0.3365
RNF8	53BP1	Activator	0.2685
Plk1	Wee1	Inhibitor	0.672
ATM	CDC25C	Inhibitor	0.0935
Beta-TRCP	NRF2	Inhibitor	0.005
FOXO3	Plk1	Inhibitor	0.187
TCF	MYC	Activator	0.0406667
NOXA	MCL-1	Inhibitor	0.0935
ATR	CHK1	Activator	0.254
CHK1	CDC25C	Inhibitor	0.0935
CHK2	p53	Activator	0.05875
Mitosis	SSB	Activator	0.935
p27	CycD_CDK4	Inhibitor	0.187
MRE11	MRN	Activator	0.0852
Akt	p21	Inhibitor	0.0748
RAS	PI3K	Activator	0
CycB_CDK1	Caspase9	Inhibitor	0.0836667
STAT3	MCL-1	Activator	0
MYCMAX	FOXM1	Activator	0.0826
PUMA	BCL-XL	Inhibitor	0.0876667
PTPRK	STAT3	Inhibitor	0.135333
UrDSB	ATM_Control	Activator	0.2985
ELF3	MEK	Activator	0.9225
CycD_CDK4	pRB	Inhibitor	0.331
NRF2	CycE_CDK2	Activator	0.302
Akt	NFkB	Activator	0.07325
XRCC4	NHEJ_Ligation_Complex	Activator	0.0935
BRCA1	End_Resection	Activator	0.3905
53BP1	MRN	Activator	0.1006
NRF2	53BP1	Activator	0.1815
p90RSK	GSK3B	Inhibitor	0.124
Akt	p27	Inhibitor	0.0623333
IR	DSB	Activator	0.028
Akt	hTERT	Activator	0.124667
Plk1	CDC25A	Activator	0.157
MET	GRB2	Activator	0.00075
MOMP	Apoptosis	Activator	0.4635
BAKBAX	MOMP	Activator	0.955
SSB	Fork_Stalling	Activator	0.741
WNT	Frizzled	Activator	0.806
CtIP	BRCA1	Activator	0.286
CUL3	KEAP1-CUL3-RBX1	Activator	0.231
MYCMAX	NBS1	Activator	0.25
p53	PTEN	Activator	0.187
ATR	Fork_Stalling	Inhibitor	0.866
p16	Senescence	Activator	0.187
PTPRT	STAT3	Inhibitor	0.288
EGFR	GRB2	Activator	0.01875
RNF8_HR	RAD51	Activator	0.161
KU80	Ku	Activator	0.0708
MET	STAT3	Activator	0.234
G2_Repair	toxic_NHEJ	Inhibitor	0.425
DSB	MRN	Activator	0.1464
GSK3B	Fyn	Activator	0
E2F	ARF	Activator	0.0833333
CtIP	End_Resection	Activator	0.383
EGFR	STAT3	Activator	0.192667
STAT3	MDC1	Activator	0.03225
Akt	c-Jun	Activator	0
NCID	p53	Inhibitor	0.168
NBS1	MRN	Activator	0.05
Beta-Catenin	TCF	Activator	0.59
GRB2	MUC1	Activator	0.019
SKP2	STK11	Activator	0.374
MUC1	MET	Inhibitor	0
Caspase3	Apoptosis	Activator	0.018
ERK	c-Jun	Activator	0.054
CycD_CDK4	p21	Inhibitor	0.0886
ARF	MDM2	Inhibitor	0.1255
AMPK	FOXO3	Activator	0.187
p53	p21	Activator	0.124667
4EBP1	CycD	Inhibitor	0.1915
BRCA1	Excess_HR	Inhibitor	0.187
CycB_CDK1	Mitosis	Activator	0.285
Twist	ARF	Inhibitor	0.2485
XLF	NHEJ_Ligation_Complex	Activator	0.0935
BRCA2	RAD51	Activator	0.352
FOXO3	Bim	Activator	0.187
p21	CycB_CDK1	Inhibitor	0.374
p21	CycD_CDK4	Inhibitor	0.1665
RAS	NRF2	Activator	0.176667
FOXM1	Plk1	Activator	0.3875
GSK3B	MCL-1	Inhibitor	0.14675
KEAP1	KEAP1-CUL3-RBX1	Activator	0.0156667
Akt	AMPK	Inhibitor	0.187
CHK2	Wee1	Activator	0
hTERT	self_renewal	Activator	0.374
p53	NFkB	Inhibitor	0.127
MET	Erbb3	Activator	0.004
Dishevelled	GSK3B-AXIN-CK1-APC	Inhibitor	0.776
ERK	Bim	Inhibitor	0.187
NRF2	p21	Inhibitor	0.0748
MYCMAX	Bim	Activator	0.187
G2_Repair	UrDSB	Inhibitor	0.234
CycD_CDK4	p27	Inhibitor	0.0623333
MYCMAX	p15	Inhibitor	0.481
Akt	GSK3B	Inhibitor	0.0684
CycD	CycD_CDK4	Activator	0.264333
NFkB	c-Jun	Inhibitor	0.491
Excess_HR	Death	Activator	0.0935
CDC25A	CycB_CDK1	Activator	0.1732
EGFR	JAK2	Activator	0.3845
SOS	RAS	Activator	0.374
c-Jun	PTEN	Inhibitor	0.187
Erbb3	PI3K	Activator	0.0416
HGF	MET	Activator	0.2685
CUL3	LZTR1	Activator	0.525
GRB2	SOS	Activator	0.374
BAD	BCL-XL	Inhibitor	0.102
PUMA	BCL-2	Inhibitor	0.06575
p53	ARF	Inhibitor	0.2065
53BP1	End_Resection	Inhibitor	0
WNT	Twist	Activator	0.501
Beta-Catenin	BCL-XL	Activator	0.0955
DSB	UrDSB	Activator	0.215
SSB	ATR	Activator	0.862
MUC1	GRB2	Activator	0.028
RAD51	HR	Activator	0.321
IL-R6	JAK2	Activator	0.3115
Erbb1	Erbb3	Activator	0.222
CHK2	CDC25A	Inhibitor	0.5125
Ku	DNA-PKcs	Activator	0.092
GSK3B	TSC	Activator	0.3925
MUC1	MYC	Activator	0.0383333
p16	CDK4	Inhibitor	0.3745
FOXO3	p21	Activator	0.124667
AMPK	TSC	Activator	0.187
c-Jun	MYC	Activator	0.0215
GSK3B-AXIN-CK1-APC	Beta-Catenin	Inhibitor	0.5735
MCL-1	BAKBAX	Inhibitor	0.0015
E2F	CycE	Activator	0.203
STAT3	MUC1	Activator	0.164333
YB1	CycD	Activator	0.0735714
RAP80	BRCA1	Activator	0.2715
Mitosis	DSB	Activator	0.287667
CycE_CDK2	pRB	Inhibitor	0.1945
ATM_Control	CHK2	Activator	0.944
MYCMAX	CDC25A	Activator	0.141667
NRF2	BCL-XL	Activator	0.21825
ERK	MYC	Activator	0.0636667
p70S6K	GSK3B	Inhibitor	0.0514
MUC1	EGFR	Activator	0.2865
Hypoxia	NOTCH1	Activator	0.504
MAX	MAXMGA	Activator	0.2385
JAK2	PI3K	Activator	0.0714
NFkB	CycD	Activator	0.113571
Bim	BCL-2	Inhibitor	0.0935
MUC1	NFkB	Activator	0.0115
EGFR	PI3K	Activator	0.0544
STIL	Plk1	Activator	0.264
ZNRF3	Frizzled	Inhibitor	0.267
Beta-TRCP	Beta-Catenin	Inhibitor	0.1195
NRF2	CycD_CDK4	Activator	0.031
PUMA	MCL-1	Inhibitor	0.0935
Fork_Stalling	DSB	Activator	0.349667
RAS	RAF	Activator	0.61
FOXO3	p27	Activator	0.187
DNA-PKcs	NHEJ_Ligation_Complex	Activator	0.24325
RAS	SKP2	Activator	0.374
E2F	CDC25A	Activator	0.174667
E2F	FOXM1	Activator	0.0182
ERK	p90RSK	Activator	0.606
Caspase9	Caspase3	Activator	1.183
seDSB	UrseDSB	Activator	0.679
53BP1	Ku	Activator	0.0756
MYCMAX	p27	Inhibitor	0.0623333
MYCMAX	CDC25C	Activator	0.374
ATM	CtIP	Activator	0.675
MYCMAX	hTERT	Activator	0.124667
Fyn	NRF2	Inhibitor	0
Bim	BCL-XL	Inhibitor	0.124667
Twist	p53	Inhibitor	0.167
p21	Senescence	Activator	0.187
Plk1	CycB	Activator	0.1565
