## Supplementary Table S3 for "MAGELLAN: Automated Generation of Interpretable Computational Models for Biological Reasoning"

### Sheet: Nodes
name	Id	RangeFrom	RangeTo	Formula	RMSE	MAE
C00951	1	0	2		0.294884	0.0434783
ESR1	2	0	2	var(1)*640/2000+var(23)*674/2000	0	0
GPER1	3	0	2	var(1)*615/1000	0	0
SRC	4	0	2	var(2)*631/3000+var(7)*615/3000+var(35)*458/3000	0	0
CCND1	5	0	2	var(2)*505/4000+var(47)*428/4000+var(48)*428/4000+var(54)*114/4000	0	0
MYC	6	0	2	var(2)*841/6000+var(23)*924/6000+var(30)*777/6000+var(47)*428/6000+var(48)*428/6000+var(54)*27/6000	0	0
GNAS	7	0	2	var(3)*615/1000	0	0
ADCY1	8	0	2	var(7)*186/2000+var(27)*428/2000	0	0
MMP2	9	0	2	var(4)*428/1000	0	0
KRAS	10	0	2	var(4)*378/2000+var(19)*278/2000	0.65938	0.217391
PIK3CA	11	0	2	var(4)*842/5000+var(14)*0/5000+var(37)*428/5000+var(39)*428/5000+var(41)*952/5000+var(42)*428/5000	1.69398	1.43478
NRAS	12	0	2	var(4)*621/2000+var(19)*288/2000	0	0
HBEGF	13	0	2	var(9)*428/1000	0	0
EGFR	14	0	2	var(13)*428/2000+var(40)*428/2000	1.17954	1.08696
C00575	15	0	2	var(8)*186/1000	0	0
PRKACA	16	0	2	var(15)*186/1000	0	0
SHC2	17	0	2	var(14)*285/5000+var(37)*428/5000+var(39)*428/5000+var(41)*744/5000+var(42)*428/5000	0.208514	0.0434783
GRB2	18	0	2	var(17)*283/1000	0	0
SOS1	19	0	2	var(18)*283/1000	0	0
RAF1	20	0	2	var(10)*911/2000+var(12)*553/2000-var(16)*186/1000	0	0
BRAF	21	0	2	var(10)*185/2000+var(12)*203/2000	0.589768	0.173913
MAP2K1	22	0	2	var(20)*931/2000+var(21)*403/2000	0.147442	0.0217391
MAPK1	23	0	2	var(22)*779/1000	0	0
GNAQ	24	0	2	var(28)*428/1000	0	0
PLCB1	25	0	2	var(24)*428/1000	0	0
C00165	26	0	2	var(25)*428/1000	0	0
PRKCD	27	0	2	var(26)*428/1000	0	0
GRM1	28	0	2		0	0
AKT1	29	0	2	var(11)*531/2000+var(32)*531/2000	0.32969	0.0652174
MTOR	30	0	2	var(29)*647/1000	0	0
CDKN2A	31	0	2	var(6)*428/1000-var(29)*428/5000-var(45)*428/5000-var(47)*428/5000-var(52)*428/5000-var(56)*428/5000	0	0
C05981	32	0	2	var(11)*964/1000-var(43)*428/1000	0	0
Survival	33	0	2	var(11)*428/2000+var(54)*428/2000	0	0
C00410	34	0	2		0.294884	0.0434783
PGR	35	0	2	var(34)*428/1000	0.510754	0.130435
FGF1	36	0	2		0	0
FGFR1	37	0	2	var(36)*428/1000	0	0
IGF1	38	0	2		0.294884	0.0434783
IGF1R	39	0	2	var(38)*428/1000	0	0
EGF	40	0	2		0.294884	0.0434783
ERBB2	41	0	2	var(45)*428/3000+var(47)*428/3000+var(48)*428/3000	0.978019	0.478261
KIT	42	0	2		0	0
PTEN	43	0	2		0	0
JAG1	44	0	2		0	0
NOTCH1	45	0	2	var(44)*428/2000+var(46)*428/2000	0	0
DLL3	46	0	2		0	0
HES1	47	0	2	var(45)*428/1000	0	0
HEY1	48	0	2	var(45)*428/1000	0	0
FZD10	49	0	2		0	0
DVL1	50	0	2	var(49)*428/2000+var(53)*428/2000	0	0
GSK3B	51	0	2	2-var(50)*428/1000	0	0
CTNNB1	52	0	2	2-var(51)*467/1000	0	0
FRAT1	53	0	2		0	0
LEF1	54	0	2	var(52)*84/1000	0	0
Proliferation	55	0	2	var(5)*210/4000+var(6)*879/4000+var(52)*49/4000+var(54)*104/4000-var(56)*428/1000	0.707107	0.326087
RB1	56	0	2		0	0
TP53	57	0	2	var(31)*428/1000	0.294884	0.0434783
BAX	58	0	2	var(57)*513/1000	0	0
BAK1	59	0	2	var(57)*513/1000	0	0
Apoptosis	60	0	2	var(57)*525/3000+var(58)*513/3000+var(59)*513/3000	0.442326	0.108696

### Sheet: Edges
from	to	Type	weight
DLL3	NOTCH1	Activator	0.214
LEF1	Survival	Activator	0.214
KIT	SHC2	Activator	0.0856
FGF1	FGFR1	Activator	0.428
KRAS	BRAF	Activator	0.0925
C00951	GPER1	Activator	0.615
JAG1	NOTCH1	Activator	0.214
MAPK1	MYC	Activator	0.154
CTNNB1	Proliferation	Activator	0.01225
DVL1	GSK3B	Inhibitor	0.428
FRAT1	DVL1	Activator	0.214
GPER1	GNAS	Activator	0.615
SRC	NRAS	Activator	0.3105
PTEN	C05981	Inhibitor	0.428
BRAF	MAP2K1	Activator	0.2015
NOTCH1	HEY1	Activator	0.428
C00165	PRKCD	Activator	0.428
AKT1	MTOR	Activator	0.647
BAX	Apoptosis	Activator	0.171
MTOR	MYC	Activator	0.1295
FZD10	DVL1	Activator	0.214
GNAS	ADCY1	Activator	0.093
CTNNB1	CDKN2A	Inhibitor	0.0856
EGFR	SHC2	Activator	0.057
PRKACA	RAF1	Inhibitor	0.186
HEY1	ERBB2	Activator	0.142667
C00951	ESR1	Activator	0.32
KRAS	RAF1	Activator	0.4555
IGF1	IGF1R	Activator	0.428
NRAS	BRAF	Activator	0.1015
NOTCH1	HES1	Activator	0.428
HES1	ERBB2	Activator	0.142667
SRC	MMP2	Activator	0.428
RAF1	MAP2K1	Activator	0.4655
SOS1	NRAS	Activator	0.144
HBEGF	EGFR	Activator	0.214
EGFR	PIK3CA	Activator	0
PLCB1	C00165	Activator	0.428
HEY1	MYC	Activator	0.0713333
IGF1R	PIK3CA	Activator	0.0856
FGFR1	PIK3CA	Activator	0.0856
HES1	MYC	Activator	0.0713333
HES1	CDKN2A	Inhibitor	0.0856
GNAQ	PLCB1	Activator	0.428
GNAS	SRC	Activator	0.205
CCND1	Proliferation	Activator	0.0525
EGF	EGFR	Activator	0.214
ESR1	MYC	Activator	0.140167
BAK1	Apoptosis	Activator	0.171
LEF1	MYC	Activator	0.0045
NOTCH1	ERBB2	Activator	0.142667
IGF1R	SHC2	Activator	0.0856
C05981	AKT1	Activator	0.2655
FGFR1	SHC2	Activator	0.0856
NRAS	RAF1	Activator	0.2765
SRC	PIK3CA	Activator	0.1684
PIK3CA	C05981	Activator	0.964
MYC	CDKN2A	Activator	0.428
C00410	PGR	Activator	0.428
LEF1	Proliferation	Activator	0.026
MAPK1	ESR1	Activator	0.337
PIK3CA	Survival	Activator	0.214
NOTCH1	CDKN2A	Inhibitor	0.0856
MYC	Proliferation	Activator	0.21975
C00575	PRKACA	Activator	0.186
SHC2	GRB2	Activator	0.283
RB1	CDKN2A	Inhibitor	0.0856
GSK3B	CTNNB1	Inhibitor	0.467
GRM1	GNAQ	Activator	0.428
SOS1	KRAS	Activator	0.139
AKT1	CDKN2A	Inhibitor	0.0856
MMP2	HBEGF	Activator	0.428
SRC	KRAS	Activator	0.189
TP53	BAK1	Activator	0.513
HEY1	CCND1	Activator	0.107
HES1	CCND1	Activator	0.107
ERBB2	SHC2	Activator	0.1488
TP53	Apoptosis	Activator	0.175
RB1	Proliferation	Inhibitor	0.428
ESR1	SRC	Activator	0.210333
ESR1	CCND1	Activator	0.12625
KIT	PIK3CA	Activator	0.0856
LEF1	CCND1	Activator	0.0285
CTNNB1	LEF1	Activator	0.084
TP53	BAX	Activator	0.513
CDKN2A	TP53	Activator	0.428
PRKCD	ADCY1	Activator	0.214
GRB2	SOS1	Activator	0.283
PIK3CA	AKT1	Activator	0.2655
ERBB2	PIK3CA	Activator	0.1904
MAP2K1	MAPK1	Activator	0.779
PGR	SRC	Activator	0.152667
ADCY1	C00575	Activator	0.186
