## Supplementary Table S4 for "MAGELLAN: Automated Generation of Interpretable Computational Models for Biological Reasoning"

### Sheet: Sheet1
Cell_Line	Experiment_Name	Perturbations	Node	Expected	Predicted	Difference	Source	Relevant Sentence
BT474	AKT1i	AKT1=0; EGFR=1; ERBB2=2; PIK3CA=2; TP53=0	Proliferation	1	0	-1		"Genomics of Drug Sensitivity in Cancer"
BT474	BRAFi	BRAF=0; EGFR=1; ERBB2=2; PIK3CA=2; TP53=0	Proliferation	1	1	0		"Genomics of Drug Sensitivity in Cancer"
BT474	ERBB2	EGFR=1; ERBB2=0; PIK3CA=2; TP53=0	Apoptosis	0	0	0
BT474	ERBB2	EGFR=1; ERBB2=0; PIK3CA=2; TP53=0	Proliferation	1	1	0
BT474	FGFR1i	EGFR=1; ERBB2=2; FGFR1=0; PIK3CA=2; TP53=0	Proliferation	1	1	0		"Genomics of Drug Sensitivity in Cancer"
BT474	GSK3Bi	EGFR=1; ERBB2=2; GSK3B=0; PIK3CA=2; TP53=0	Proliferation	1	1	0		"Genomics of Drug Sensitivity in Cancer"
BT474	IGF1Ri	EGFR=1; ERBB2=2; IGF1R=0; PIK3CA=2; TP53=0	Proliferation	1	1	0		"Genomics of Drug Sensitivity in Cancer"
BT474	KITi	EGFR=1; ERBB2=2; KIT=0; PIK3CA=2; TP53=0	Proliferation	1	1	0		"Genomics of Drug Sensitivity in Cancer"
BT474	SRCi	EGFR=1; ERBB2=2; PIK3CA=2; SRC=0; TP53=0	Proliferation	1	1	0		"Genomics of Drug Sensitivity in Cancer"
BT474	TP53i	EGFR=1; ERBB2=2; PIK3CA=2; TP53=0	Apoptosis	0	0	0
BT474	TP53i	EGFR=1; ERBB2=2; PIK3CA=2; TP53=0	Proliferation	1	1	0	Insensitive (by MIRA-1 inhibition)	"Genomics of Drug Sensitivity in Cancer"
BT474	basal	EGFR=1; ERBB2=2; PIK3CA=2; TP53=0	Apoptosis	0	0	0	CellModelPassports	p53 loss of function
BT474	basal	EGFR=1; ERBB2=2; PIK3CA=2; TP53=0	Proliferation	1	1	0	PMID: 7599056	"BT-474 cells grow as a poorly differentiated adenocarcinoma with a doubling time of 9.4 +/- 1.1 days after inoculation into the neck region."
HCC1954	AKT1i	AKT1=0; EGFR=1; ERBB2=2; PIK3CA=2	Proliferation	2	0	-2	Sensitive (by GSK2110183B, Uprosertib inhibition)	"Genomics of Drug Sensitivity in Cancer"
HCC1954	basal	EGFR=1; ERBB2=2; PIK3CA=2	Apoptosis	0	0	0
HCC1954	basal	EGFR=1; ERBB2=2; PIK3CA=2	Proliferation	2	1	-1
MCF10A	HER2.overexpression	EGF=2; EGFR=2; ERBB2=2; PGR=0	Apoptosis	0	0	0	PMID: 36661191	"Furthermore, MCF10AHER2 cells displayed a hallmark of in vitro transformation, with increased anchorage-independent growth compared to that of control cells"
MCF10A	HER2.overexpression	EGF=2; EGFR=2; ERBB2=2; PGR=0	PIK3CA	2	2	0	PMID: 11533657	"Activation of both p75.B1 and p75.B2 homodimers induced a modest increase in Ser 473 phosphorylation of Akt, a downstream target of the PtdIns-3-OH kinase signalling pathway"
MCF10A	HER2.overexpression	EGF=2; EGFR=2; ERBB2=2; PGR=0	Proliferation	2	1	-1	PMID: 36661191	"Furthermore, MCF10AHER2 cells displayed a hallmark of in vitro transformation, with increased anchorage-independent growth compared to that of control cells"
MCF10A	basal	EGFR=1; ERBB2=0; PGR=0	AKT1	0	0	0	PMID: 12798140	"These cells exhibit numerous features of normal breast epithelium, including lack of tumorigenicity in nude mice, lack of anchorage-independent growth, and dependence on growth factors and hormones for proliferation and survival"
MCF10A	basal	EGFR=1; ERBB2=0; PGR=0	Apoptosis	0	0	0	PMID: 12798140	"These cells exhibit numerous features of normal breast epithelium, including lack of tumorigenicity in nude mice, lack of anchorage-independent growth, and dependence on growth factors and hormones for proliferation and survival"
MCF10A	basal	EGFR=1; ERBB2=0; PGR=0	Apoptosis	0	0	0	PMID: 12798140	"These cells exhibit numerous features of normal breast epithelium, including lack of tumorigenicity in nude mice, lack of anchorage-independent growth, and dependence on growth factors and hormones for proliferation and survival"
MCF10A	basal	EGFR=1; ERBB2=0; PGR=0	MYC	0	0	0	PMID: 12798140	"These cells exhibit numerous features of normal breast epithelium, including lack of tumorigenicity in nude mice, lack of anchorage-independent growth, and dependence on growth factors and hormones for proliferation and survival"
MCF10A	basal	EGFR=1; ERBB2=0; PGR=0	PIK3CA	0	0	0
MCF10A	basal	EGFR=1; ERBB2=0; PGR=0	Proliferation	0	0	0	PMID: 12798140	"These cells exhibit numerous features of normal breast epithelium, including lack of tumorigenicity in nude mice, lack of anchorage-independent growth, and dependence on growth factors and hormones for proliferation and survival"
MCF10A	basal	EGFR=1; ERBB2=0; PGR=0	SHC2	1	0	-1
MCF10A	progesterone.stimulation	C00410=2; EGFR=1; ERBB2=0; PGR=0	Apoptosis	0	0	0	PMID: 19690070	"Progestin treatment inhibited apoptosis induced by activation of the FasL pathway.", "A decrease in caspase 3/7 levels indicates inhibition of apoptosis."
MCF10A	progesterone.stimulation	C00410=2; EGFR=1; ERBB2=0; PGR=0	Proliferation	0	0	0	PMID: 19690070	"Progestin treatment did not alter the cell cycle over 48 h."
MCF7	AKTi	AKT1=0; CDKN2A=0; EGFR=1; PIK3CA=2	Proliferation	1	0	-1	NULL	"Genomics of Drug Sensitivity in Cancer"
MCF7	BRAFi	BRAF=0; CDKN2A=0; EGFR=1; PIK3CA=2	Proliferation	1	1	0	NULL	"Genomics of Drug Sensitivity in Cancer"
MCF7	EGF+tamoxifen	CDKN2A=0; EGFR=2; ESR1=0; PIK3CA=2	Proliferation	1	1	0	PMID: 24758408	"EGF treatment of E2/TAM treated cells led to a marked cell proliferation thereby overruling the anti-estrogen-mediated inhibition of cell proliferation."
MCF7	EGF+tamoxifen+MEKinhibitor	CDKN2A=0; EGFR=2; ESR1=0; MAP2K1=0; PIK3CA=2	Proliferation	1	1	0	PMID: 24758408	"The MEK inhibitor (U0126) did not block the proliferation."
MCF7	EGFRi	CDKN2A=0; EGFR=0; PIK3CA=2	Proliferation	1	1	0	NULL	"Genomics of Drug Sensitivity in Cancer"
MCF7	ERBB2i	CDKN2A=0; EGFR=1; ERBB2=0; PIK3CA=2	Proliferation	1	1	0	NULL	"Genomics of Drug Sensitivity in Cancer"
MCF7	ESR1i	CDKN2A=0; EGFR=1; ESR1=0; PIK3CA=2	Apoptosis	2	0	-2
MCF7	ESR1i	CDKN2A=0; EGFR=1; ESR1=0; PIK3CA=2	Proliferation	0	1	1	Sensitive (by GDC0810, Tamoxifen inhibition)	"Genomics of Drug Sensitivity in Cancer"
MCF7	FGFR1i	CDKN2A=0; EGFR=1; FGFR1=0; PIK3CA=2	Proliferation	1	1	0	NULL	"Genomics of Drug Sensitivity in Cancer"
MCF7	IGF1R	CDKN2A=0; EGFR=1; IGF1R=0; PIK3CA=2	Proliferation	1	1	0	NULL	"Genomics of Drug Sensitivity in Cancer"
MCF7	KITi	CDKN2A=0; EGFR=1; KIT=0; PIK3CA=2	Proliferation	1	1	0	NULL	"Genomics of Drug Sensitivity in Cancer"
MCF7	SRCi	CDKN2A=0; EGFR=1; PIK3CA=2; SRC=0	Proliferation	1	1	0	NULL	"Genomics of Drug Sensitivity in Cancer"
MCF7	basal	CDKN2A=0; EGFR=1; PIK3CA=2	AKT1	1	2	1	PMID: 12479367	"Of note, breast cancer cells that showed little phosphorylated Akt (MCF7)"
MCF7	basal	CDKN2A=0; EGFR=1; PIK3CA=2	Apoptosis	0	0	0	PMID: 12373608	"MCF-7 breast cancer cells also lack caspase-3 protein, yet they remain responsive to many apoptotic stimuli suggesting functional redundancy within the caspase family"
MCF7	basal	CDKN2A=0; EGFR=1; PIK3CA=2	C05981	2	2	0	PMID: 12479367	"Of note, breast cancer cells that showed little phosphorylated Akt (MCF7)"
MCF7	basal	CDKN2A=0; EGFR=1; PIK3CA=2	MAP2K1	1	0	-1	PMID: 12193533	"Constitutive activation of Raf-1 kinase, a kinase downstream of growth factor receptor, allows for growth of. MCF-7 cells"
MCF7	basal	CDKN2A=0; EGFR=1; PIK3CA=2	MTOR	1	1	0	PMID: 12479367	"Of note, breast cancer cells that showed little phosphorylated Akt (MCF7)"
MCF7	basal	CDKN2A=0; EGFR=1; PIK3CA=2	MYC	1	1	0	PMID: 28427212	"We found that MYC was the highest expressed MDA-MB-231 cells"
MCF7	basal	CDKN2A=0; EGFR=1; PIK3CA=2	Proliferation	1	1	0	PMID: 6871841	"The growth rate of MCF-7 (ATCC) was 50% slower than that of the other lines."
MCF7	basal	CDKN2A=0; EGFR=1; PIK3CA=2	SHC2	1	0	-1
MCF7	estradiol.stimulation	C00951=2; CDKN2A=0; EGFR=1; PIK3CA=2	AKT1	2	2	0	PMID: 10424760	"AKT1 activity was increased by either estradiol or IGF-I in estrogen-dependent MCF-7 cells"
MCF7	estradiol.stimulation	C00951=2; CDKN2A=0; EGFR=1; PIK3CA=2	ESR1	2	2	0	PMID: 29513878	"Given that estradiol (E2) is the principal form of estrogen, breast cancer MCF-7 cells were treated with E2 to provoke the effects mediated by estrogen."
MCF7	estradiol.stimulation	C00951=2; CDKN2A=0; EGFR=1; PIK3CA=2	Proliferation	2	2	0	PMID: 29513878	"A single administration of estradiol (E2) or progesterone increased MCF-7 cell viability in a dose-dependent manner."
MCF7	insulin.stimulation	CDKN2A=0; EGFR=1; IGF1=2; PIK3CA=2	AKT1	2	2	0	PMID: 10424760	"AKT1 activity was increased by either estradiol or IGF-I in estrogen-dependent MCF-7 cells"
MCF7	progesterone.stimulation	CDKN2A=0; EGFR=1; PGR=2; PIK3CA=2	AKT1	2	2	0	PMID: 12394246	"Progesterone activates the PI3-kinase/Akt pathway as shown by the increase in the phosphorylation of Akt protein."
MCF7	progesterone.stimulation	CDKN2A=0; EGFR=1; PGR=2; PIK3CA=2	Proliferation	2	2	0	PMID: 29513878	"A single administration of estradiol (E2) or progesterone increased MCF-7 cell viability in a dose-dependent manner."
MCF7	progesterone.stimulation.LY294002	AKT1=0; CDKN2A=0; EGFR=1; PGR=2; PIK3CA=2	Apoptosis	1	0	-1	PMID: 12394246	"Progesterone enhances LY294002 induced-growth inhibition and apoptosis."
MCF7	progesterone.stimulation.LY294002	AKT1=0; CDKN2A=0; EGFR=1; PGR=2; PIK3CA=2	Proliferation	0	2	2	PMID: 12394246	"Progesterone enhances LY294002 induced-growth inhibition and apoptosis."
MCF7	progesterone.stimulation.TP53KI	CDKN2A=0; EGFR=1; PGR=2; PIK3CA=2; TP53=2	Apoptosis	2	2	0	PMID: 14529565	"progesterone significantly enhances growth inhibition and apoptosis in MCF-7 cells overexpressing p53, but not in cells transfected with the control vector."
MCF7	tamoxifen	CDKN2A=0; EGFR=1; ESR1=0; PIK3CA=2	Apoptosis	2	0	-2	PMID: 28534964	"TAM induced MCF-7 cell apoptosis and the percentage of apoptotic cells significantly increased in a dose-dependent manner (P<0.05)"
MCF7	tamoxifen	CDKN2A=0; EGFR=1; ESR1=0; PIK3CA=2	Proliferation	0	1	1	PMID: 24758408	"Treatment with TAM did significantly inhibit proliferation of MCF7-EGFR cells stimulated with E2 alone."
MDA-MB-231	AKT1i	AKT1=0; BRAF=2; EGFR=1; ERBB2=0; KRAS=2; PGR=0; TP53=0	Proliferation	2	2	0	NULL	"Genomics of Drug Sensitivity in Cancer"
MDA-MB-231	BRAFi	BRAF=0; EGFR=1; ERBB2=0; KRAS=2; PGR=0; TP53=0	Proliferation	2	2	0	NULL	"Genomics of Drug Sensitivity in Cancer"
MDA-MB-231	IGF1Ri	BRAF=2; EGFR=1; ERBB2=0; IGF1R=0; KRAS=2; PGR=0; TP53=0	Proliferation	2	2	0	NULL	"Genomics of Drug Sensitivity in Cancer"
MDA-MB-231	basal	BRAF=2; EGFR=1; ERBB2=0; KRAS=2; PGR=0; TP53=0	Apoptosis	0	0	0	CellModelPassports	p53 loss of function
MDA-MB-231	basal	BRAF=2; EGFR=1; ERBB2=0; KRAS=2; PGR=0; TP53=0	MAP2K1	2	2	0	PMID: 12489846	"ERK is constitutively activated in MDA-MB231"
MDA-MB-231	basal	BRAF=2; EGFR=1; ERBB2=0; KRAS=2; PGR=0; TP53=0	MYC	2	2	0	PMID: 28427212	"We found that MYC was the highest expressed MDA-MB-231 cells"
MDA-MB-231	basal	BRAF=2; EGFR=1; ERBB2=0; KRAS=2; PGR=0; TP53=0	Proliferation	2	2	0	PMID: 30993194	"The apparent, higher tumor growth in the case of MDA-MB-231 cells"
MDA-MB-231	tamoxifen	AKT1=2; BRAF=2; EGFR=1; ERBB2=0; ESR1=0; KRAS=2; PGR=0; TP53=0	AKT1	0	2	2	PMID: 25228280	"Tamoxifen-induced apoptosis was associated with inhibition of cancerous inhibitor of protein phosphatase 2A (CIP2A) and phospho-Akt (p-Akt) in a dose-dependent manner. "
MDA-MB-231	tamoxifen	AKT1=2; BRAF=2; EGFR=1; ERBB2=0; ESR1=0; KRAS=2; PGR=0; TP53=0	Apoptosis	2	0	-2	PMID: 25228280	Tamoxifen induced significant apoptosis in MDA-MB-231
MDA-MB-231	tamoxifen	AKT1=2; BRAF=2; EGFR=1; ERBB2=0; ESR1=0; KRAS=2; PGR=0; TP53=0	Proliferation	2	2	0	PMID: 8297653	"in the MDA-MB-231 cell line, long-term tamoxifen exposure had no obvious effect on the doubling time"
MDA-MB-468	EGFRi	EGFR=0; PTEN=0; TP53=0	Proliferation	0	0	0	Sensitive (by Sapitinib, AZD3759, Lapatinib, Gefitinib inhibition)	"Genomics of Drug Sensitivity in Cancer"
MDA-MB-468	ERBB2i	EGFR=2; ERBB2=0; PTEN=0; TP53=0	Proliferation	0	0	0	Sensitive (by Sapitinib, Lapatinib inhibition)	"Genomics of Drug Sensitivity in Cancer"
MDA-MB-468	FGFR1i	EGFR=2; FGFR1=0; PTEN=0; TP53=0	Proliferation	2	0	-2	Insensitive (by PD173074 inhibition)	"Genomics of Drug Sensitivity in Cancer"
MDA-MB-468	KITi	EGFR=2; KIT=0; PTEN=0; TP53=0	Proliferation	0	0	0	Sensitive (by Axitinib inhibition)	"Genomics of Drug Sensitivity in Cancer"
MDA-MB-468	basal	EGFR=2; PTEN=0; TP53=0	Apoptosis	0	0	0	CellModelPassports	p53 loss of function
MDA-MB-468	basal	EGFR=2; PTEN=0; TP53=0	Proliferation	2	0	-2
T47D	AKT1i	AKT1=0; EGFR=1; ERBB2=0; PIK3CA=2; TP53=0	Proliferation	0	0	0	Sensitive (by Ipatasertib, GSK2110183B inhibition)	"Genomics of Drug Sensitivity in Cancer"
T47D	EGFRi	EGFR=0; ERBB2=0; PIK3CA=2; TP53=0	Proliferation	1	1	0	Insensitive (by Foretinib inhibition)	"Genomics of Drug Sensitivity in Cancer"
T47D	ESR1i	EGFR=1; ERBB2=0; ESR1=0; PIK3CA=2; TP53=0	Proliferation	0	1	1	Sensitive (by GDC0810, Tamoxifen inhibition)	"Genomics of Drug Sensitivity in Cancer"
T47D	FGFR1i	EGFR=1; ERBB2=0; FGFR1=0; PIK3CA=2; TP53=0	Proliferation	1	1	0	Insensitive (by Foretinib inhibition)	"Genomics of Drug Sensitivity in Cancer"
T47D	IGF1Ri	EGFR=1; ERBB2=0; IGF1R=0; PIK3CA=2; TP53=0	Proliferation	0	1	1	Sensitive (by GSK1904529A inhibition)	"Genomics of Drug Sensitivity in Cancer"
T47D	basal	EGFR=1; ERBB2=0; PIK3CA=2; TP53=0	Apoptosis	0	0	0	CellModelPassports	p53 loss of function
T47D	basal	EGFR=1; ERBB2=0; PIK3CA=2; TP53=0	Proliferation	1	1	0
