## Supplementary Table S5 for "MAGELLAN: Automated Generation of Interpretable Computational Models for Biological Reasoning"

### Sheet: SupplementaryTableS6
Cell.Line	Gene	Perturbation	Function	Source
MCF10A	EGFR	1	Basal
MCF10A	PGR	0	No expression	Not tumourogenic
MCF10A	ERBB2	0	No expression	Not tumourogenic
MCF7	EGFR	1	Basal
MCF7	PIK3CA	2	E545K	CellModelPassports
MCF7	CDKN2A	0	Deletion	CellModelPassports
MDA-MB-231	EGFR	1	Basal
MDA-MB-231	KRAS	2		CellModelPassports
MDA-MB-231	BRAF	2		CellModelPassports
MDA-MB-231	PGR	0	No expression	PMID: 21778573
MDA-MB-231	ERBB2	0	No expression	PMID: 21778573; PMID: 35008244
MDA-MB-231	TP53	0	R280K	PMID: 21778573
MDA-MB-231	CDKN2A	0	Deletion	CellModelPassports
T47D	EGFR	1	Basal
T47D	PIK3CA	2	H1047R (activating mutation)	CellModelPassports
T47D	TP53	0	loss-of-function mutation	CellModelPassports
T47D	ERBB2	0	No expression	PMID: 35008244
BT474	EGFR	1	Basal
BT474	ERBB2	2	amplification	CellModelPassports
BT474	PIK3CA	2	activating mutations	CellModelPassports
BT474	TP53	0	loss-of-function mutation	CellModelPassports
MDA-MB-468	EGFR	2	High EGFR expression
MDA-MB-468	TP53	0	loss-of-function mutation	CellModelPassports
MDA-MB-468	PTEN	0	loss-of-function (leading to hyperactivation of PI3K pathway)	CellModelPassports
HCC1954	EGFR	1	Basal
HCC1954	ERBB2	2	amplification	CellModelPassports
HCC1954	PIK3CA	2	H1047R (activating mutation)	CellModelPassports
